# *PGSFusion* streamlines polygenic score construction and epidemiological applications in biobank-scale cohorts

**DOI:** 10.1101/2024.08.05.606619

**Authors:** Sheng Yang, Xiangyu Ye, Xiaolong Ji, Zhenghui Li, Min Tian, Peng Huang, Chen Cao

**Affiliations:** Department of Biostatistics, Centre for Global Health, School of Public Health, Nanjing Medical University, Nanjing, Jiangsu 211166, China; Department of Epidemiology, Centre for Global Health, School of Public Health, Nanjing Medical University, Nanjing, Jiangsu 211166, China; Key Laboratory for Bio-Electromagnetic Environment and Advanced Medical Theranostics, School of Biomedical Engineering and Informatics, Nanjing Medical University, Nanjing, Jiangsu 211166, China

**Keywords:** Genome-wide association study (GWAS), polygenic score (PGS), web server, epidemiological application, biobank scale cohort

## Abstract

**Background:** The polygenic score (PGS) is an estimate of an individual’s genetic susceptibility to a specific complex trait and has been instrumental to the development of precision medicine. Clinically, the simplest form of PGS, which is calculated as a weighted sum of variant counts, has been widely applied to conduct disease risk classification. Unfortunately, despite the critical importance of PGS, there are few online resources available to biologists and epidemiologists to calculate PGS in a user-friendly manner.

**Results:** To address this need, we have developed a web server, PGSFusion, that streamlines the construction of PGS using a large variety of methods targeting different epidemiological requirements. PGSFusion included 16 PGS methods in four categories, which are single-trait, annotation-based, multiple-trait, and cross-ancestry. In addition, PGSFusion also utilizes UK Biobank data to provide two kinds of in-depth analyses: i) prediction performance evaluation to display the consistency between PGS and specific traits and the effect size of PGS in different genetic risk groups; ii) joint effect analysis to investigate the interaction between PGS and covariates, as well as the genetic effect size in different subgroups of covariates. PGSFusion automatically identifies the required information in uploaded summary statistics files, provides a selection of suitable methods, and outputs calculated PGSs and their corresponding epidemiological results, all without requiring prior programming knowledge. To demonstrate the function of PGSFusion, we showcase three case studies in different application scenario, highlighting its versatility and values to researchers.

**Conclusions:** Overall, PGSFusion presents an easy-to-use, effective, and extensible platform for PGS construction, promoting the accessibility and utility of PGS for researchers in the field of precision medicine.
