## Supplementary Tables for "*PGSFusion* streamlines polygenic score construction and epidemiological applications in biobank-scale cohorts"

### Sheet: Table S1
Table S1 Summary for the effect size of six PGS groups in Case Study 1
PGS groups	OR (95% CI)	P-value
group2 vs group1	1.063 (0.556 ~ 2.030)	8.54×10-1
group3 vs group1	1.049 (0.549 ~ 2.004)	8.84×10-1
group4 vs group1	1.231 (0.659 ~ 2.302)	5.14×10-1
group5 vs group1	2.209 (1.260 ~ 3.872)	5.67×10-3
group6 vs group1	4.605 (2.747 ~ 7.718)	6.80×10-9

### Sheet: Table S2
Table S2 Summary for the effect size of covariables in six PGS groups in Case Study 1
Covariable	PGS groups	Effect size (95% CI)	P-value
Smoke (No vs Yes)	group1	0.948 (0.363 ~ 2.478)	0.914
	group2	2.785 (0.980 ~ 7.921)	0.055
	group3	0.729 (0.287 ~ 1.847)	0.505
	group4	1.275 (0.525 ~ 3.095)	0.592
	group5	1.506 (0.773 ~ 2.931)	0.229
	group6	0.986 (0.622 ~ 1.564)	0.952
Alcohol (No vs Yes)	group1	0.362 (0.075 ~ 1.759)	0.208
	group2	Inf	NA
	group3	0.829 (0.104 ~ 6.588)	0.86
	group4	0.339 (0.076 ~ 1.524)	0.158
	group5	0.863 (0.201 ~ 3.709)	0.843
	group6	0.919 (0.282 ~ 2.999)	0.889
Age (>65 vs <65)	group1	4.708 (1.815 ~ 12.209)	0.001
	group2	3.214 (1.278 ~ 8.084)	0.013
	group3	7.853 (3.061 ~ 20.145)	0
	group4	4.757 (2.027 ~ 11.168)	0
	group5	7.941 (4.133 ~ 15.259)	0
	group6	5.390 (3.432 ~ 8.466)	0
Sex (Male vs Female)	group1	0.634 (0.242 ~ 1.662)	0.354
	group2	1.105 (0.444 ~ 2.754)	0.83
	group3	0.647 (0.257 ~ 1.630)	0.356
	group4	1.030 (0.436 ~ 2.431)	0.946
	group5	0.713 (0.374 ~ 1.359)	0.304
	group6	1.479 (0.930 ~ 2.352)	0.098

### Sheet: Table S3
Table S3 Summary for the effect size of six PGS groups in Case Study 2
PGS groups	Beta (95% CI)	P-value
group2 vs group1	0.101 (0.026 ~ 0.177)	8.56×10-3
group3 vs group1	0.215 (0.136 ~ 0.294)	9.66×10-8
group4 vs group1	0.309 (0.191 ~ 0.428)	3.28×10-7
group5 vs group1	0.487 (0.357 ~ 0.616)	2.50×10-13
group6 vs group1	0.669 (0.511 ~ 0.827)	<2.00×10-16

### Sheet: Table S4
Table S4 Summary for the effect size of six PGS groups in Case Study 3
PGS groups	Beta (95% CI)	P-value
group2 vs group1	0.161 (0.122 ~ 0.199)	5.50×10-16
group3 vs group1	0.218 (0.179 ~ 0.257)	<2.00×10-16
group4 vs group1	0.302 (0.263 ~ 0.342)	<2.00×10-16
group5 vs group1	0.412 (0.374 ~ 0.452)	<2.00×10-16

### Sheet: Table S5
Table S5 Summary for the effect size of covariables in five PGS groups in Case Study 3
Covariable	PGS groups	Effect size (95% CI)	P-value
Smoke (Yes vs No)	group1	0.103 (0.052 ~ 0.153)	0
	group2	0.092 (0.038 ~ 0.145)	0.001
	group3	0.097 (0.042 ~ 0.151)	0.001
	group4	0.076 (0.019 ~ 0.133)	0.009
	group5	0.145 (0.087 ~ 0.203)	0
Alcohol (Yes vs No)	group1	0.055 (-0.140 ~ 0.251)	0.579
	group2	0.102 (-0.102 ~ 0.305)	0.328
	group3	0.107 (-0.109 ~ 0.324)	0.331
	group4	-0.094 (-0.322 ~ 0.133)	0.418
	group5	-0.044 (-0.250 ~ 0.161)	0.672
Age (>65 vs <65)	group1	-0.118 (-0.183 ~ -0.052)	0
	group2	-0.188 (-0.258 ~ -0.119)	0
	group3	-0.124 (-0.195 ~ -0.053)	0.001
	group4	-0.140 (-0.215 ~ -0.066)	0
	group5	-0.217 (-0.293 ~ -0.142)	0

### Sheet: Table S6
Table S6 Summary for UKBB quantative traits
PFID	Category	Reported Trait	UKBB code	Sample Size of Two Validation Set	Sample Size of EUR Test Set	Sample Size of EAS Test Set	Sample Size of AFR Test Set
PFIDQ001	Anthropometric	Hand grip strength (left)	46	99638	49816	3515	6353
PFIDQ002	Anthropometric	Hand grip strength (right)	47	99635	49832	3518	6349
PFIDQ003	Anthropometric	Waist circumference	48	99822	49906	3523	6366
PFIDQ004	Anthropometric	Hip circumference	49	99805	49898	3523	6364
PFIDQ005	Anthropometric	Waist hip ratio	48/49	99794	49892	3523	6364
PFIDQ006	Anthropometric	Standing height	50	99781	49895	3511	6352
PFIDQ007	Anthropometric	Seated height	51	99780	49894	3512	6349
PFIDQ008	Anthropometric	Heel bone ultrasound T-score	77	8725	4381	261	378
PFIDQ009	Anthropometric	Systolic blood pressure, manual reading	93	9453	4710	219	219
PFIDQ010	Anthropometric	Diastolic blood pressure, manual reading	94	9453	4710	219	219
PFIDQ011	Anthropometric	Pulse rate	95	9453	4710	219	219
PFIDQ012	Anthropometric	Pulse rate, automated reading	102	94951	47452	3433	6344
PFIDQ013	Anthropometric	Heel bone mineral density (BMD), manual entry	3084	8725	4381	261	378
PFIDQ014	Anthropometric	Heart rate (ECG)	5983	19329	9615	938	1993
PFIDQ020	Anthropometric	Peak expiratory flow (PEF) (pilot)	10696	104	35	0	0
PFIDQ021	Anthropometric	Birth weight	20022	56823	28351	1304	1679
PFIDQ022	Anthropometric	Forced vital capacity (FVC), Best measure	20150	75611	37981	0	0
PFIDQ023	Anthropometric	Forced expiratory volume in 1-second (FEV1), Best measure	20151	75611	37981	0	0
PFIDQ024	Anthropometric	FEV1/FVC	20151/20150	75611	37981	0	0
PFIDQ025	Anthropometric	Body mass index (BMI)	21001	99686	49852	3508	6341
PFIDQ026	Anthropometric	Weight	21002	99718	49867	3519	6354
PFIDQ027	Anthropometric	Body fat percentage	23099	98335	49154	3460	6254
PFIDQ028	Anthropometric	Whole body fat mass	23100	98227	49102	3446	6247
PFIDQ029	Anthropometric	Whole body fat-free mass	23101	98379	49181	3468	6257
PFIDQ030	Anthropometric	Whole body water mass	23102	98393	49183	3468	6257
PFIDQ031	Anthropometric	Leg fat percentage (right)	23111	98389	49178	3468	6258
PFIDQ032	Anthropometric	Leg fat mass (right)	23112	98388	49178	3468	6257
PFIDQ033	Anthropometric	Leg fat-free mass (right)	23113	98384	49177	3468	6257
PFIDQ034	Anthropometric	Leg predicted mass (right)	23114	98384	49177	3468	6257
PFIDQ035	Anthropometric	Leg fat percentage (left)	23115	98381	49176	3467	6257
PFIDQ036	Anthropometric	Leg fat mass (left)	23116	98380	49176	3467	6256
PFIDQ037	Anthropometric	Leg fat-free mass (left)	23117	98376	49176	3467	6256
PFIDQ038	Anthropometric	Leg predicted mass (left)	23118	98375	49176	3467	6256
PFIDQ039	Anthropometric	Arm fat percentage (right)	23119	98373	49176	3466	6255
PFIDQ040	Anthropometric	Arm fat mass (right)	23120	98366	49175	3466	6255
PFIDQ041	Anthropometric	Arm fat-free mass (right)	23121	98367	49174	3466	6255
PFIDQ042	Anthropometric	Arm predicted mass (right)	23122	98366	49174	3466	6255
PFIDQ043	Anthropometric	Arm fat percentage (left)	23123	98362	49173	3466	6254
PFIDQ044	Anthropometric	Arm fat mass (left)	23124	98354	49171	3466	6254
PFIDQ045	Anthropometric	Arm fat-free mass (left)	23125	98354	49170	3466	6252
PFIDQ046	Anthropometric	Arm predicted mass (left)	23126	98349	49169	3466	6252
PFIDQ047	Anthropometric	Trunk fat percentage	23127	98344	49165	3466	6252
PFIDQ048	Anthropometric	Trunk fat mass	23128	98339	49164	3466	6252
PFIDQ049	Anthropometric	Trunk fat-free mass	23129	98327	49156	3465	6251
PFIDQ050	Anthropometric	Trunk predicted mass	23130	98321	49151	3465	6251
PFIDQ051	Anthropometric	Total BMD (bone mineral density)	23236	8451	4297	210	207
PFIDQ052	Anthropometric	Total BMD (bone mineral density) T-score	23239	8450	4292	210	207
PFIDQ053	Blood and Unrine Test	White blood cell (leukocyte) count	30000	97250	48629	3431	6103
PFIDQ054	Blood and Unrine Test	Red blood cell (erythrocyte) count	30010	97251	48629	3431	6103
PFIDQ055	Blood and Unrine Test	Haemoglobin concentration	30020	97251	48629	3431	6103
PFIDQ056	Blood and Unrine Test	Haematocrit percentage	30030	97251	48629	3431	6103
PFIDQ057	Blood and Unrine Test	Mean corpuscular volume	30040	97251	48629	3431	6103
PFIDQ058	Blood and Unrine Test	Mean corpuscular haemoglobin	30050	97249	48629	3431	6103
PFIDQ059	Blood and Unrine Test	Mean corpuscular haemoglobin concentration	30060	97249	48629	3431	6103
PFIDQ060	Blood and Unrine Test	Red blood cell (erythrocyte) distribution width	30070	97251	48629	3431	6103
PFIDQ061	Blood and Unrine Test	Platelet count	30080	97251	48629	3431	6103
PFIDQ062	Blood and Unrine Test	Platelet crit	30090	97211	48598	3430	6103
PFIDQ063	Blood and Unrine Test	Mean platelet (thrombocyte) volume	30100	97249	48629	3431	6103
PFIDQ064	Blood and Unrine Test	Platelet distribution width	30110	97210	48598	3430	6103
PFIDQ065	Blood and Unrine Test	Lymphocyte count	30120	97064	48554	3421	6085
PFIDQ066	Blood and Unrine Test	Monocyte count	30130	97064	48554	3421	6085
PFIDQ067	Blood and Unrine Test	Neutrophill count	30140	97064	48554	3421	6085
PFIDQ068	Blood and Unrine Test	Eosinophill count	30150	97064	48554	3421	6085
PFIDQ069	Blood and Unrine Test	Basophill count	30160	97064	48554	3421	6085
PFIDQ070	Blood and Unrine Test	Nucleated red blood cell count	30170	97022	48522	3420	6085
PFIDQ071	Blood and Unrine Test	Lymphocyte percentage	30180	97065	48554	3421	6085
PFIDQ072	Blood and Unrine Test	Monocyte percentage	30190	97065	48554	3421	6085
PFIDQ073	Blood and Unrine Test	Neutrophill percentage	30200	97065	48554	3421	6085
PFIDQ074	Blood and Unrine Test	Eosinophill percentage	30210	97065	48554	3421	6085
PFIDQ075	Blood and Unrine Test	Basophill percentage	30220	97065	48554	3421	6085
PFIDQ076	Blood and Unrine Test	Nucleated red blood cell percentage	30230	97021	48521	3420	6085
PFIDQ077	Blood and Unrine Test	Reticulocyte percentage	30240	95634	47826	3341	5941
PFIDQ078	Blood and Unrine Test	Reticulocyte count	30250	95634	47826	3341	5941
PFIDQ079	Blood and Unrine Test	Mean reticulocyte volume	30260	95634	47826	3341	5940
PFIDQ080	Blood and Unrine Test	Mean sphered cell volume	30270	95586	47793	3340	5941
PFIDQ081	Blood and Unrine Test	Immature reticulocyte fraction	30280	95586	47793	3340	5940
PFIDQ082	Blood and Unrine Test	High light scatter reticulocyte percentage	30290	95586	47793	3340	5941
PFIDQ083	Blood and Unrine Test	High light scatter reticulocyte count	30300	95586	47793	3340	5941
PFIDQ084	Blood and Unrine Test	Microalbumin in urine	30500	31233	15697	1137	2861
PFIDQ085	Blood and Unrine Test	Creatinine (enzymatic) in urine	30510	97284	48642	3420	6185
PFIDQ086	Blood and Unrine Test	Potassium in urine	30520	97058	48551	3417	6182
PFIDQ087	Blood and Unrine Test	Sodium in urine	30530	97081	48538	3415	6179
PFIDQ088	Blood and Unrine Test	Albumin	30600	87765	43886	3093	5606
PFIDQ089	Blood and Unrine Test	Alkaline phosphatase	30610	95624	47787	3377	6059
PFIDQ090	Blood and Unrine Test	Alanine aminotransferase	30620	95575	47762	3370	6057
PFIDQ091	Blood and Unrine Test	Apolipoprotein A	30630	87241	43647	3079	5582
PFIDQ092	Blood and Unrine Test	Apolipoprotein B	30640	95129	47558	3345	6006
PFIDQ093	Blood and Unrine Test	Aspartate aminotransferase	30650	95266	47621	3350	6023
PFIDQ094	Blood and Unrine Test	Direct bilirubin	30660	82218	41103	2875	5026
PFIDQ095	Blood and Unrine Test	Urea	30670	95559	47755	3373	6054
PFIDQ096	Blood and Unrine Test	Calcium	30680	87737	43871	3097	5605
PFIDQ097	Blood and Unrine Test	Cholesterol	30690	95626	47786	3377	6055
PFIDQ098	Blood and Unrine Test	Creatinine	30700	95566	47758	3374	6054
PFIDQ099	Blood and Unrine Test	C-reactive protein	30710	95432	47675	3366	6046
PFIDQ100	Blood and Unrine Test	Cystatin C	30720	95610	47776	3378	6057
PFIDQ101	Blood and Unrine Test	Gamma glutamyltransferase	30730	95572	47760	3374	6055
PFIDQ102	Blood and Unrine Test	Glucose	30740	87647	43849	3093	5598
PFIDQ103	Blood and Unrine Test	Glycated haemoglobin (HbA1c)	30750	95473	47749	3336	5217
PFIDQ104	Blood and Unrine Test	HDL cholesterol	30760	87721	43874	3092	5605
PFIDQ105	Blood and Unrine Test	IGF-1	30770	95134	47528	3358	6015
PFIDQ106	Blood and Unrine Test	LDL direct	30780	95464	47706	3369	6044
PFIDQ107	Blood and Unrine Test	Lipoprotein A	30790	76476	38195	2983	5081
PFIDQ108	Blood and Unrine Test	Oestradiol	30800	15192	7520	714	1584
PFIDQ109	Blood and Unrine Test	Phosphate	30810	87584	43802	3089	5596
PFIDQ110	Blood and Unrine Test	Rheumatoid factor	30820	8602	4332	249	450
PFIDQ111	Blood and Unrine Test	SHBG	30830	86895	43504	3066	5548
PFIDQ112	Blood and Unrine Test	Total bilirubin	30840	95224	47591	3347	6018
PFIDQ113	Blood and Unrine Test	Testosterone	30850	87521	43645	3113	5503
PFIDQ114	Blood and Unrine Test	Total protein	30860	87684	43839	3093	5606
PFIDQ115	Blood and Unrine Test	Triglycerides	30870	95540	47739	3371	6054
PFIDQ116	Blood and Unrine Test	Urate	30880	95500	47729	3373	6050
PFIDQ117	Blood and Unrine Test	Vitamin D	30890	91646	45757	3209	5850
PFIDQ118	Other	Neuroticism score	20127	81099	40580	2289	4408
PFIDQ119	Other	Age completed full time education	845	65437	32745	1895	4118
PFIDQ120	Other	Sleep duration	1160	100000	50000	3538	6442
PFIDQ121	Other	Father's age at death	1807	76655	38448	2489	4379
PFIDQ122	Other	Age when periods started (menarche)	2714	49999	25000	1914	3601
PFIDQ123	Other	Mother's age at death	3526	61846	30884	1690	3022
PFIDQ124	Other	Age of death	40007	7004	3499	123	289
PFIDQ125	Other	Age at cancer diagnosis	40008	17933	9011	278	559

### Sheet: Table S7
Table S7 Summary for UKBB binary traits
PFID	Category	Reported Trait	UKBB Code	Self-reported Code	ICD10	Sample Size of Two Validation Set	Sample Size of EUR Test Set	Sample Size in EAS Test Set	Sample Size in AFR Test Set
PFIDB001	Disease	Breast cancer	2453, 20001, 41202, 41204	1002	C50	99945(2331:97614)	49983(1097:48886)	3527(59:3468)	6431(69:6362)
PFIDB002	Disease	Prostate cancer	2453, 20001, 41202, 41204	1044	C61	99954(1152:98802)	49981(519:49462)	3527(13:3514)	6431(60:6371)
PFIDB003	Disease	Colorectal cancer	2453, 20001, 41202, 41204	1020	C18, C19	99957(611:99346)	49983(321:49662)	3527(6:3521)	6430(28:6402)
PFIDB004	Disease	Malignant melanoma	2453, 20001, 41202, 41204	1059	C43	99950(862:99088)	49976(395:49581)	3527(5:3522)	6431(1:6430)
PFIDB005	Disease	Lung cancer	2453, 20001, 41202, 41204	1001	C34	99953(227:99726)	49984(110:49874)	3527(8:3519)	6431(9:6422)
PFIDB006	Disease	Lymphoma	2453, 20001, 41202, 41204	1047	C850	99954(317:99637)	49983(154:49829)	3526(4:3522)	6431(13:6418)
PFIDB007	Disease	Cervical cancer	2453, 20001, 41202, 41204	1041	C539	99952(364:99588)	49980(168:49812)	3526(3:3523)	6430(12:6418)
PFIDB008	Disease	Uterine cancer	2453, 20001, 41202, 41204	1040	C55	99953(241:99712)	49983(114:49869)	3527(6:3521)	6431(8:6423)
PFIDB009	Disease	Bladder cancer	2453, 20001, 41202, 41204	1035	C67	99953(360:99593)	49985(199:49786)	3527(4:3523)	6431(7:6424)
PFIDB010	Disease	Kidney cancer	2453, 20001, 41202, 41204	1034	C64	99958(199:99759)	49986(76:49910)	3527(3:3524)	6431(4:6427)
PFIDB011	Disease	Leukaemia	2453, 20001, 41202, 41204	1048	C91-C95	99957(181:99776)	49984(93:49891)	3527(0:3527)	6431(4:6427)
PFIDB012	Disease	Myxedema	2453, 20001, 41202, 41204	NA	E035	94957(4869:90088)	47382(2318:45064)	3231(127:3104)	6010(138:5872)
PFIDB013	Disease	Type II diabetes	2443, 41202, 41204	1223	E11	99937(4147:95790)	49951(2117:47834)	3518(271:3247)	6416(599:5817)
PFIDB014	Disease	Hypertension	41202, 41204	NA	I10	94998(38233:56765)	47401(18941:28460)	3233(1219:2014)	6016(3139:2877)
PFIDB015	Disease	Coronary artery disease	6150, 41202, 41204	NA	I25	89142(9780:79362)	44426(4971:39455)	2980(304:2676)	5738(405:5333)
PFIDB016	Disease	Rheumatoid arthritis	20002, 41202, 41204	1464	M05	94957(1220:93737)	47382(598:46784)	3231(31:3200)	6010(60:5950)
PFIDB017	Disease	Asthma	20002, 41202, 41204	1111	J45	94957(14018:80939)	47382(7009:40373)	3231(483:2748)	6010(946:5064)
PFIDB018	Disease	Major depression disorder	20002, 41202, 41204	1286	F329	94957(9674:85283)	47382(4840:42542)	3231(214:3017)	6010(395:5615)
PFIDB019	Disease	Bipolar disorder	20002, 41202, 41204	1291	F31	94957(482:94475)	47382(216:47166)	3231(7:3224)	6010(33:5977)
PFIDB020	Disease	Anxiety disorder	20002, 41202, 41204	1287	F40	94957(1948:93009)	47382(988:46394)	3231(41:3190)	6010(84:5926)
PFIDB021	Disease	Schizophrenia	20002, 41202, 41204	1289	F20	94957(238:94719)	47382(101:47281)	3231(10:3221)	6010(67:5943)
PFIDB022	Disease	Autism spectrum disorder	41202, 41204	NA	F840	86595(25:86570)	43251(11:43240)	2876(0:2876)	5491(0:5491)
PFIDB023	Disease	Chronic obstructive pulmonary disease	22130, 41202, 41204	1112	J44	96363(4195:92168)	48158(2101:46057)	3275(60:3215)	6049(96:5953)
PFIDB024	Disease	Alzheimer disease	20002, 41202, 41204	1263	F00	94957(398:94559)	47382(195:47187)	3231(7:3224)	6010(22:5988)
PFIDB025	Disease	Parkinson disease	20002, 41202, 41204	1262	G20	94957(710:94247)	47382(368:47014)	3231(14:3217)	6010(22:5988)
PFIDB026	Disease	Inflammatory bowel disease	20002, 41202, 41204	1461	K519	94957(905:94052)	47382(469:46913)	3231(19:3212)	6010(26:5984)
PFIDB027	Disease	Crohns disease	20002, 41202, 41204	1462	M074	94957(302:94655)	47382(140:47242)	3231(3:3228)	6010(7:6003)
PFIDB028	Disease	Osteoarthritis	20002, 41202, 41204	1465	M19	94957(14433:80524)	47382(7219:40163)	3231(286:2945)	6010(643:5367)
PFIDB029	Disease	Ulcerative colitis	20002, 41202, 41204	1463	K51	94957(1131:93826)	47382(590:46792)	3231(26:3205)	6010(38:5972)
PFIDB030	Disease	Gout	20002, 41202, 41204	1466	M10	94957(2878:92079)	47382(1441:45941)	3231(103:3128)	6010(133:5877)
PFIDB031	Disease	Insomnia	20002, 41202, 41204	1616	F510	94957(115:94842)	47382(61:47321)	3231(3:3228)	6010(11:5999)
PFIDB032	Disease	Systemic lupus erythematosus	41202, 41204	NA	M32	94957(164:94793)	47382(97:47285)	3231(8:3223)	6010(46:5964)
PFIDB033	Disease	Primary open angle glaucoma	20002, 41202, 41204	1277	F401	94957(1204:93753)	47382(618:46764)	3231(46:3185)	6010(153:5857)
PFIDB034	Disease	Venous thromboembolic disease	20002, 41202, 41204	1068	I80	94957(1577:93380)	47382(735:46647)	3231(20:3211)	6010(97:5913)
PFIDB035	Disease	Age-related macular degeneration	20002, 41202, 41204	1528	H353	94957(1621:93336)	47382(841:46541)	3231(58:3173)	6010(92:5918)
PFIDB036	Disease	Angina	20002, 41202, 41204	1074	I20	94957(6950:88007)	47382(3545:43837)	3231(229:3002)	6010(322:5688)
PFIDB037	Other	Fractured/broken bones in last 5 years	2463	--	--	99540(10597:88943)	49791(5241:44550)	3494(236:3258)	6351(380:5971)
PFIDB038	Other	tanning ability	1727	--	--	98262(21243:77019)	49095(10632:38463)	3168(1364:1804)	4581(1640:2941)
PFIDB039	Other	Type I balding	2395	--	--	49667(16359:33308)	24868(8067:16801)	1575(691:884)	2704(1137:1567)
PFIDB040	Other	Ever smoked	20160	--	--	99687(61621:38066)	49847(30642:19205)	3520(1536:1984)	6393(2643:3750)
PFIDB041	Other	Snoring	1210	--	--	93521(36547:56974)	46729(18371:28358)	3186(1244:1942)	5746(2026:3720)
PFIDQ125	Other	Age at cancer diagnosis	40008
